# A CT-to-brain-atlas mapping framework using cranial base landmarks in marmosets

**DOI:** 10.64898/2026.11.18.767736

**Authors:** Haruya Yagishita, Masanori Kawabata, Yuji Nagai, Yuki Hori, Yuka Hirayama, Teppei Ebina, Keisuke Sehara, Kei Oyama, Masanori Matsuzaki, Takafumi Minamimoto, Yoshikazu Isomura

## Abstract

**Objective:** The common marmoset (*Callithrix jacchus*), a small, experimentally tractable nonhuman primate, is increasingly used as a model for studying higher brain functions. However, substantial individual differences in its skull and brain limit the accuracy of stereotaxic coordinates. Magnetic resonance imaging (MRI) of each animal improves accuracy but is costly. Computed tomography (CT) is easy to acquire and shows the skull and implanted devices, but not the brain. We therefore aimed to map CT images to a brain atlas without MRI of each animal.

**Approach:** Six marmosets with both CT and MR images served as references. A target CT image was registered to a reference CT image and mapped to the atlas via the reference’s MR image. For this CT-to-CT registration, we compared intensity-based registration with landmark-based registration using eight cranial base landmarks. We also averaged mappings across multiple references. Mapping error was measured against the mapping via the target’s own MR image.

**Main results:** With a single reference, landmark-based registration had a significantly smaller error than intensity-based registration. Averaging the mappings from five references improved the accuracy (0.45 mm), and five or more landmarks gave almost the same accuracy as all eight. Landmark-based registration also worked better on CT images from a different scanner and on postoperative CT images with implants (three and two marmosets, respectively). Using our new open-source software, Marmoset Atlas Mapper, we assigned Neuropixels recording sites to brain regions on postoperative CT, and the region boundaries were qualitatively consistent with boundaries in local field potential correlations.

**Significance:** Cranial base landmarks and multiple references allow CT-to-atlas mapping with a submillimeter mean error without MRI of each animal, even with image artifacts or partly missing landmarks. This enables *in vivo* localization of implanted devices, including those in deep structures, facilitating studies of higher brain functions in marmosets.
