## Supplementary Table S1 for "A CT-to-brain-atlas mapping framework using cranial base landmarks in marmosets"

### Sheet: Table S1
Supplementary Table S1 Results of statistical tests.
Figure	Error measure	Nref	Transformation model	Comparison	Test	t (df = 5)	P (uncorrected)	P (Bonferroni-corrected)
3A	Euclidean	1	Rigid	Total vs. intensity-based	Paired t-test	-2.18	0.081	0.24
3A	Euclidean	1	Rigid	Lower vs. intensity-based	Paired t-test	-3.7	0.014	0.042
3A	Euclidean	1	Rigid	Upper vs. intensity-based	Paired t-test	-0.44	0.67	> 0.99
3A	Euclidean	1	Similarity	Total vs. intensity-based	Paired t-test	-1.02	0.36	> 0.99
3A	Euclidean	1	Similarity	Lower vs. intensity-based	Paired t-test	-2.36	0.065	0.19
3A	Euclidean	1	Similarity	Upper vs. intensity-based	Paired t-test	4.16	0.0088	0.026
3B	AP	1	Rigid	Total vs. intensity-based	Paired t-test	-2.22474	0.077	0.23
3B	AP	1	Rigid	Lower vs. intensity-based	Paired t-test	-3.45532	0.018	0.054
3B	AP	1	Rigid	Upper vs. intensity-based	Paired t-test	-0.886926	0.42	> 0.99
3B	AP	1	Similarity	Total vs. intensity-based	Paired t-test	-3.21224	0.024	0.071
3B	AP	1	Similarity	Lower vs. intensity-based	Paired t-test	-5.23	0.0034	0.010
3B	AP	1	Similarity	Upper vs. intensity-based	Paired t-test	0.985981	0.37	> 0.99
3C	DV	1	Rigid	Total vs. intensity-based	Paired t-test	-2.02627	0.099	0.30
3C	DV	1	Rigid	Lower vs. intensity-based	Paired t-test	-1.53806	0.18	0.55
3C	DV	1	Rigid	Upper vs. intensity-based	Paired t-test	-0.324153	0.76	> 0.99
3C	DV	1	Similarity	Total vs. intensity-based	Paired t-test	-1.12331	0.31	0.94
3C	DV	1	Similarity	Lower vs. intensity-based	Paired t-test	1.38035	0.23	0.68
3C	DV	1	Similarity	Upper vs. intensity-based	Paired t-test	1.91076	0.11	0.34
3D	ML	1	Rigid	Total vs. intensity-based	Paired t-test	1.23401	0.27	0.82
3D	ML	1	Rigid	Lower vs. intensity-based	Paired t-test	-2.41955	0.060	0.18
3D	ML	1	Rigid	Upper vs. intensity-based	Paired t-test	3.49734	0.017	0.052
3D	ML	1	Similarity	Total vs. intensity-based	Paired t-test	3.34022	0.021	0.062
3D	ML	1	Similarity	Lower vs. intensity-based	Paired t-test	-0.21944	0.83	> 0.99
3D	ML	1	Similarity	Upper vs. intensity-based	Paired t-test	6.68	0.0011	0.0034
4A	Euclidean	1, 5	Rigid	Nref = 1 vs. 5 (Lower set)	Paired t-test	8.39	0.00039	–
4A	AP	1, 5	Rigid	Nref = 1 vs. 5 (Lower set)	Paired t-test	6.51	0.0013	–
4A	DV	1, 5	Rigid	Nref = 1 vs. 5 (Lower set)	Paired t-test	8.81	0.00031	–
4A	ML	1, 5	Rigid	Nref = 1 vs. 5 (Lower set)	Paired t-test	5.79	0.0022	–
4B	Euclidean	5	Rigid	Total vs. intensity-based	Paired t-test	-1.44766	0.21	0.62
4B	Euclidean	5	Rigid	Lower vs. intensity-based	Paired t-test	-2.41	0.061	0.18
4B	Euclidean	5	Rigid	Upper vs. intensity-based	Paired t-test	-0.340934	0.75	> 0.99
4B	Euclidean	5	Similarity	Total vs. intensity-based	Paired t-test	-0.245826	0.82	> 0.99
4B	Euclidean	5	Similarity	Lower vs. intensity-based	Paired t-test	-0.96	0.38	> 0.99
4B	Euclidean	5	Similarity	Upper vs. intensity-based	Paired t-test	1.94732	0.11	0.33
4C	AP	5	Rigid	Total vs. intensity-based	Paired t-test	-1.99438	0.10	0.31
4C	AP	5	Rigid	Lower vs. intensity-based	Paired t-test	-2.56	0.050	0.15
4C	AP	5	Rigid	Upper vs. intensity-based	Paired t-test	-0.79502	0.46	> 0.99
4C	AP	5	Similarity	Total vs. intensity-based	Paired t-test	-2.35082	0.065	0.20
4C	AP	5	Similarity	Lower vs. intensity-based	Paired t-test	-2.59	0.049	0.15
4C	AP	5	Similarity	Upper vs. intensity-based	Paired t-test	0.612677	0.57	> 0.99
4D	DV	5	Rigid	Total vs. intensity-based	Paired t-test	-0.814031	0.45	> 0.99
4D	DV	5	Rigid	Lower vs. intensity-based	Paired t-test	-0.5712	0.59	> 0.99
4D	DV	5	Rigid	Upper vs. intensity-based	Paired t-test	-0.186575	0.86	> 0.99
4D	DV	5	Similarity	Total vs. intensity-based	Paired t-test	-0.213884	0.84	> 0.99
4D	DV	5	Similarity	Lower vs. intensity-based	Paired t-test	0.672288	0.53	> 0.99
4D	DV	5	Similarity	Upper vs. intensity-based	Paired t-test	0.715148	0.51	> 0.99
4E	ML	5	Rigid	Total vs. intensity-based	Paired t-test	0.705129	0.51	> 0.99
4E	ML	5	Rigid	Lower vs. intensity-based	Paired t-test	-1.11203	0.32	0.95
4E	ML	5	Rigid	Upper vs. intensity-based	Paired t-test	1.77435	0.14	0.41
4E	ML	5	Similarity	Total vs. intensity-based	Paired t-test	1.40585	0.22	0.66
4E	ML	5	Similarity	Lower vs. intensity-based	Paired t-test	-0.234048	0.82	> 0.99
4E	ML	5	Similarity	Upper vs. intensity-based	Paired t-test	2.6458	0.046	0.14
5B	Euclidean	5	Rigid	Importance of LM01 vs. 0	One-sample t-test	4.36	0.0073	–
5B	Euclidean	5	Rigid	Importance of LM02/03 vs. 0	One-sample t-test	4.32	0.0076	–
5B	Euclidean	5	Rigid	Importance of LM04/05 vs. 0	One-sample t-test	3.1	0.027	–
5B	Euclidean	5	Rigid	Importance of LM06/07 vs. 0	One-sample t-test	3.12	0.026	–
5B	Euclidean	5	Rigid	Importance of LM08 vs. 0	One-sample t-test	4.86	0.0046	–
5B	AP	5	Rigid	Importance of LM01 vs. 0	One-sample t-test	3.16	0.025	–
5B	AP	5	Rigid	Importance of LM02/03 vs. 0	One-sample t-test	4	0.010	–
5B	AP	5	Rigid	Importance of LM04/05 vs. 0	One-sample t-test	3.17	0.025	–
5B	AP	5	Rigid	Importance of LM06/07 vs. 0	One-sample t-test	2.58	0.049	–
5B	AP	5	Rigid	Importance of LM08 vs. 0	One-sample t-test	4.06	0.0097	–
5B	DV	5	Rigid	Importance of LM01 vs. 0	One-sample t-test	4.37	0.0072	–
5B	DV	5	Rigid	Importance of LM02/03 vs. 0	One-sample t-test	3.78	0.013	–
5B	DV	5	Rigid	Importance of LM04/05 vs. 0	One-sample t-test	3.04	0.029	–
5B	DV	5	Rigid	Importance of LM06/07 vs. 0	One-sample t-test	3.16	0.025	–
5B	DV	5	Rigid	Importance of LM08 vs. 0	One-sample t-test	6.34	0.0014	–
5B	ML	5	Rigid	Importance of LM01 vs. 0	One-sample t-test	4.14	0.0090	–
5B	ML	5	Rigid	Importance of LM02/03 vs. 0	One-sample t-test	5.52	0.0027	–
5B	ML	5	Rigid	Importance of LM04/05 vs. 0	One-sample t-test	3.04	0.029	–
5B	ML	5	Rigid	Importance of LM06/07 vs. 0	One-sample t-test	2.92	0.033	–
5B	ML	5	Rigid	Importance of LM08 vs. 0	One-sample t-test	3.06	0.028	–
5D	Euclidean	5	Rigid	Rater 1 vs. original (Lower set)	Paired t-test	1.15451	0.30	0.60
5D	Euclidean	5	Rigid	Rater 2 vs. original (Lower set)	Paired t-test	1.094	0.32	0.65
–	Euclidean	5	Similarity	Rater 1 vs. original (Lower set)	Paired t-test	1.30749	0.25	0.50
–	Euclidean	5	Similarity	Rater 2 vs. original (Lower set)	Paired t-test	0.607	0.57	> 0.99
